# Methionine dependence in cancer cells due to lack of B_12_-dependent methionine synthase activity

**DOI:** 10.1101/2025.02.27.640554

**Authors:** Mohamed M.A. El Husseiny, Roland Nilsson

**Author notes:** Corresponding author: Roland Nilsson.

## Abstract

Human cells can synthesize methionine from homocysteine and folate-coupled methyl groups via the B_12_-dependent enzyme methionine synthase (MTR). Yet, it has been known for decades that cancer cells fail to grow when methionine is replaced by homocysteine, a phenomenon known as methionine dependence. The underlying mechanism remains unknown. Here, we report evidence that methionine dependence is caused by low MTR activity secondary to a B_12_ deficiency. High levels of the B_12_ cofactor were required to revert methionine-dependent cancer cells to grow on homocysteine. The adapted “revertant” cells display gene expression signatures consistent with reduced invasion and metastasis. Metabolic flux analysis indicated that methionine-dependent cells do not fully activate MTR when cultured in homocysteine. High concentrations of homocysteine partially rescued growth of methionine-dependent cells. Expression of a B_12_-independent methionine synthase enzyme in cancer cells restored growth on homocysteine and normalized the SAM:SAH ratio, while overexpression of the B_12_-dependent human enzyme had no effect. These data establish a biochemical basis for the long-standing question of methionine dependence in cancer, and may open up new avenues for exploiting the phenomenon for cancer therapy.
