## Supplementary Table 1 for "Methionine dependence in cancer cells due to lack of B_12_-dependent methionine synthase activity"

### Sheet: B12
Cell line	Medium	B12 (uM)	Ref
W256	McCoy's medium+15%dFBS	1.5-3	B.C. Halpern, B.R. Clark, D.N. Hardy, R.M. Halpern, & R.A. Smith, The Effect of Replacement of Methionine by Homocystine on Survival of Malignant and Normal Adult Mammalian Cells in Culture, Proc. Natl. Acad. Sci. U.S.A. 71 (4) 1133-1136, https://doi.org/10.1073/pnas.71.4.1133 (1974).
L1210	McCoy's medium+15%dFBS	1.5-3	B.C. Halpern, B.R. Clark, D.N. Hardy, R.M. Halpern, & R.A. Smith, The Effect of Replacement of Methionine by Homocystine on Survival of Malignant and Normal Adult Mammalian Cells in Culture, Proc. Natl. Acad. Sci. U.S.A. 71 (4) 1133-1136, https://doi.org/10.1073/pnas.71.4.1133 (1974).
J111	McCoy's medium+15%dFBS	1.5-3	B.C. Halpern, B.R. Clark, D.N. Hardy, R.M. Halpern, & R.A. Smith, The Effect of Replacement of Methionine by Homocystine on Survival of Malignant and Normal Adult Mammalian Cells in Culture, Proc. Natl. Acad. Sci. U.S.A. 71 (4) 1133-1136, https://doi.org/10.1073/pnas.71.4.1133 (1974).
W18VA2	MEM+10%dFBS	1.5	Hoffman RM, Jacobsen SJ, Erbe RW. Reversion to methionine independence by malignant rat and SV40-transformed human fibroblasts. Biochem Biophys Res Commun. 1978 May 15;82(1):228-34. doi: 10.1016/0006-291x(78)90600-9. PMID: 208554.
W256	MEM+10%dFBS	1.5	Hoffman RM, Jacobsen SJ, Erbe RW. Reversion to methionine independence by malignant rat and SV40-transformed human fibroblasts. Biochem Biophys Res Commun. 1978 May 15;82(1):228-34. doi: 10.1016/0006-291x(78)90600-9. PMID: 208554.
SV-40 fibroblast	MEM+10%dFBS	1.5	Hoffman RM, Jacobsen SJ, Erbe RW. Reversion to methionine independence by malignant rat and SV40-transformed human fibroblasts. Biochem Biophys Res Commun. 1978 May 15;82(1):228-34. doi: 10.1016/0006-291x(78)90600-9. PMID: 208554.
MGF316	MEM+10%dFBS	1.5	Hoffman RM, Jacobsen SJ, Erbe RW. Reversion to methionine independence in simian virus 40-transformed human and malignant rat fibroblasts is associated with altered ploidy and altered properties of transformation. Proc Natl Acad Sci U S A. 1979 Mar;76(3):1313-7. doi: 10.1073/pnas.76.3.1313. PMID: 220612; PMCID: PMC383241.
W18VA2	MEM+10%dFBS	1.5	Hoffman RM, Jacobsen SJ, Erbe RW. Reversion to methionine independence in simian virus 40-transformed human and malignant rat fibroblasts is associated with altered ploidy and altered properties of transformation. Proc Natl Acad Sci U S A. 1979 Mar;76(3):1313-7. doi: 10.1073/pnas.76.3.1313. PMID: 220612; PMCID: PMC383241.
SV-40 fibroblast	MEM+10%dFBS	1.5	Hoffman RM, Jacobsen SJ, Erbe RW. Reversion to methionine independence in simian virus 40-transformed human and malignant rat fibroblasts is associated with altered ploidy and altered properties of transformation. Proc Natl Acad Sci U S A. 1979 Mar;76(3):1313-7. doi: 10.1073/pnas.76.3.1313. PMID: 220612; PMCID: PMC383241.
W256	MEM+10%dFBS	1.5	Hoffman RM, Jacobsen SJ, Erbe RW. Reversion to methionine independence in simian virus 40-transformed human and malignant rat fibroblasts is associated with altered ploidy and altered properties of transformation. Proc Natl Acad Sci U S A. 1979 Mar;76(3):1313-7. doi: 10.1073/pnas.76.3.1313. PMID: 220612; PMCID: PMC383241.
Glioblastoma GaMg	DMEM+10%FBS	1.5	Torunn Fiskerstrand, Benedicte Christensen, Ole Bjørn Tysnes, Per Magne Ueland, Helga Refsum; Development and Reversion of Methionine Dependence in a Human Glioma Cell Line: Relation to Homocysteine Remethylation and Cobalamin Status1. Cancer Res 15 September 1994; 54 (18): 4899–4906.
MDA-MB-361	DMEM+10% dFBS	1.5	Booher, K., Lin, D. W., Borrego, S. L., & Kaiser, P. (2012). Downregulation of Cdc6 and pre-replication complexes in response to methionine stress in breast cancer cells. Cell Cycle, 11(23), 4414–4423. https://doi.org/10.4161/cc.22767
MDA-MB-468	DMEM+10% dFBS	1.5	Booher, K., Lin, D. W., Borrego, S. L., & Kaiser, P. (2012). Downregulation of Cdc6 and pre-replication complexes in response to methionine stress in breast cancer cells. Cell Cycle, 11(23), 4414–4423. https://doi.org/10.4161/cc.22767
MCF-7	DMEM+10% dFBS	1.5	Booher, K., Lin, D. W., Borrego, S. L., & Kaiser, P. (2012). Downregulation of Cdc6 and pre-replication complexes in response to methionine stress in breast cancer cells. Cell Cycle, 11(23), 4414–4423. https://doi.org/10.4161/cc.22767
MDA-MB-468	DMEM+10% dFBS	1.5	Borrego, S.L., Fahrmann, J., Datta, R. et al. Metabolic changes associated with methionine stress sensitivity in MDA-MB-468 breast cancer cells. Cancer Metab 4, 9 (2016). https://doi.org/10.1186/s40170-016-0148-6
MDA-MB-468	DMEM+10% dFBS	1.5	Borrego, S.L., Lin, DW., Kaiser, P. (2019). Isolation and Characterization of Methionine-Independent Clones from Methionine-Dependent Cancer Cells. In: Hoffman, R. (eds) Methionine Dependence of Cancer and Aging. Methods in Molecular Biology, vol 1866. Humana Press, New York, NY. https://doi.org/10.1007/978-1-4939-8796-2_4
