## Supplementary Table 2 for "Methionine dependence in cancer cells due to lack of B_12_-dependent methionine synthase activity"

### Sheet: Doubling time
Cell line	Condition	Cell number units	Start	End	Days	Doubling time (days)	Ref
MDA-MB-468	met+hcys-	O.D relative	5	28	4	1.60938	Booher K, Lin DW, Borrego SL, Kaiser P. Downregulation of Cdc6 and pre-replication complexes in response to methionine stress in breast cancer cells. Cell Cycle. 2012 Dec 1;11(23):4414-23. doi: 10.4161/cc.22767. Epub 2012 Nov 16. PMID: 23159852; PMCID: PMC3552924.
MDA-MB-468 R8	met+hcys-	O.D relative	8	28	4	2.21318	Booher K, Lin DW, Borrego SL, Kaiser P. Downregulation of Cdc6 and pre-replication complexes in response to methionine stress in breast cancer cells. Cell Cycle. 2012 Dec 1;11(23):4414-23. doi: 10.4161/cc.22767. Epub 2012 Nov 16. PMID: 23159852; PMCID: PMC3552924.
MDA-MB-468	met+hcys-	Relative light units	2	19	6	1.84733	Borrego SL, Lin DW, Kaiser P. Isolation and Characterization of Methionine-Independent Clones from Methionine-Dependent Cancer Cells. Methods Mol Biol. 2019;1866:37-48. doi: 10.1007/978-1-4939-8796-2_4. PMID: 30725406; PMCID: PMC10263142. Borrego SL, Fahrmann J, Datta R, Stringari C, Grapov D, Zeller M, Chen Y, Wang P, Baldi P, Gratton E, Fiehn O, Kaiser P. Metabolic changes associated with methi…
MDA-MB-468 R8	met+hcys-	Relative light units	2	19	6	1.84733	Borrego SL, Lin DW, Kaiser P. Isolation and Characterization of Methionine-Independent Clones from Methionine-Dependent Cancer Cells. Methods Mol Biol. 2019;1866:37-48. doi: 10.1007/978-1-4939-8796-2_4. PMID: 30725406; PMCID: PMC10263142. Borrego SL, Fahrmann J, Datta R, Stringari C, Grapov D, Zeller M, Chen Y, Wang P, Baldi P, Gratton E, Fiehn O, Kaiser P. Metabolic changes associated with methi…
MDA-MB-468 R21	met+hcys-	Relative light units	2	15	6	2.06406	Borrego SL, Lin DW, Kaiser P. Isolation and Characterization of Methionine-Independent Clones from Methionine-Dependent Cancer Cells. Methods Mol Biol. 2019;1866:37-48. doi: 10.1007/978-1-4939-8796-2_4. PMID: 30725406; PMCID: PMC10263142. Borrego SL, Fahrmann J, Datta R, Stringari C, Grapov D, Zeller M, Chen Y, Wang P, Baldi P, Gratton E, Fiehn O, Kaiser P. Metabolic changes associated with methi…
MDA-MB-468 R28	met+hcys-	Relative light units	2	13	6	2.22186	Borrego SL, Lin DW, Kaiser P. Isolation and Characterization of Methionine-Independent Clones from Methionine-Dependent Cancer Cells. Methods Mol Biol. 2019;1866:37-48. doi: 10.1007/978-1-4939-8796-2_4. PMID: 30725406; PMCID: PMC10263142. Borrego SL, Fahrmann J, Datta R, Stringari C, Grapov D, Zeller M, Chen Y, Wang P, Baldi P, Gratton E, Fiehn O, Kaiser P. Metabolic changes associated with methi…
W18VA22A	met+hcys-	Cell numbers	180000	35000000	12	1.57828	Hoffman RM, Jacobsen SJ, Erbe RW. Reversion to methionine independence by malignant rat and SV40-transformed human fibroblasts. Biochem Biophys Res Commun. 1978 May 15;82(1):228-34. doi: 10.1016/0006-291x(78)90600-9. PMID: 208554.
W18VA22A-R	met+hcys-	Cell numbers	180000	9000000	12	2.12621	Hoffman RM, Jacobsen SJ, Erbe RW. Reversion to methionine independence by malignant rat and SV40-transformed human fibroblasts. Biochem Biophys Res Commun. 1978 May 15;82(1):228-34. doi: 10.1016/0006-291x(78)90600-9. PMID: 208554.
SV80	met+hcys-	Cell numbers	180000	10000000	10	1.72537	Hoffman RM, Jacobsen SJ, Erbe RW. Reversion to methionine independence by malignant rat and SV40-transformed human fibroblasts. Biochem Biophys Res Commun. 1978 May 15;82(1):228-34. doi: 10.1016/0006-291x(78)90600-9. PMID: 208554.
SV80-R	met+hcys-	Cell numbers	180000	5000000	10	2.08513	Hoffman RM, Jacobsen SJ, Erbe RW. Reversion to methionine independence by malignant rat and SV40-transformed human fibroblasts. Biochem Biophys Res Commun. 1978 May 15;82(1):228-34. doi: 10.1016/0006-291x(78)90600-9. PMID: 208554.
W-256	met+hcys-	Cell numbers	180000	20000000	15	2.20723	Hoffman RM, Jacobsen SJ, Erbe RW. Reversion to methionine independence by malignant rat and SV40-transformed human fibroblasts. Biochem Biophys Res Commun. 1978 May 15;82(1):228-34. doi: 10.1016/0006-291x(78)90600-9. PMID: 208554.
W-256-R	met+hcys-	Cell numbers	180000	20000000	15	2.20723	Hoffman RM, Jacobsen SJ, Erbe RW. Reversion to methionine independence by malignant rat and SV40-transformed human fibroblasts. Biochem Biophys Res Commun. 1978 May 15;82(1):228-34. doi: 10.1016/0006-291x(78)90600-9. PMID: 208554.
GaMg-P10	met+hcys-	Cell numbers	3000	70000	9	1.98049	Torunn Fiskerstrand, Benedicte Christensen, Ole Bjørn Tysnes, Per Magne Ueland, Helga Refsum; Development and Reversion of Methionine Dependence in a Human Glioma Cell Line: Relation to Homocysteine Remethylation and Cobalamin Status1. Cancer Res 15 September 1994; 54 (18): 4899–4906.
GaMg-P25	met+hcys-	Cell numbers	3000	90000	9	1.83416	Torunn Fiskerstrand, Benedicte Christensen, Ole Bjørn Tysnes, Per Magne Ueland, Helga Refsum; Development and Reversion of Methionine Dependence in a Human Glioma Cell Line: Relation to Homocysteine Remethylation and Cobalamin Status1. Cancer Res 15 September 1994; 54 (18): 4899–4906.
GaMg-P45	met+hcys-	Cell numbers	3000	105000	8	1.55967	Torunn Fiskerstrand, Benedicte Christensen, Ole Bjørn Tysnes, Per Magne Ueland, Helga Refsum; Development and Reversion of Methionine Dependence in a Human Glioma Cell Line: Relation to Homocysteine Remethylation and Cobalamin Status1. Cancer Res 15 September 1994; 54 (18): 4899–4906.
GaMg-P60	met+hcys-	Cell numbers	3000	350000	7	1.01948	Torunn Fiskerstrand, Benedicte Christensen, Ole Bjørn Tysnes, Per Magne Ueland, Helga Refsum; Development and Reversion of Methionine Dependence in a Human Glioma Cell Line: Relation to Homocysteine Remethylation and Cobalamin Status1. Cancer Res 15 September 1994; 54 (18): 4899–4906.
GaMg-P60R	met+hcys-	Cell numbers	3000	250000	8	1.25376	Torunn Fiskerstrand, Benedicte Christensen, Ole Bjørn Tysnes, Per Magne Ueland, Helga Refsum; Development and Reversion of Methionine Dependence in a Human Glioma Cell Line: Relation to Homocysteine Remethylation and Cobalamin Status1. Cancer Res 15 September 1994; 54 (18): 4899–4906.
MDA-MB-468	met-hcys+	O.D relative	4	4.2	4	56.8268	Booher K, Lin DW, Borrego SL, Kaiser P. Downregulation of Cdc6 and pre-replication complexes in response to methionine stress in breast cancer cells. Cell Cycle. 2012 Dec 1;11(23):4414-23. doi: 10.4161/cc.22767. Epub 2012 Nov 16. PMID: 23159852; PMCID: PMC3552924.
MDA-MB-468 R8	met-hcys+	O.D relative	7	15	4	3.6379	Booher K, Lin DW, Borrego SL, Kaiser P. Downregulation of Cdc6 and pre-replication complexes in response to methionine stress in breast cancer cells. Cell Cycle. 2012 Dec 1;11(23):4414-23. doi: 10.4161/cc.22767. Epub 2012 Nov 16. PMID: 23159852; PMCID: PMC3552924.
MDA-MB-468	met-hcys+	Relative light units	2	2.2	6	43.6352	Borrego SL, Lin DW, Kaiser P. Isolation and Characterization of Methionine-Independent Clones from Methionine-Dependent Cancer Cells. Methods Mol Biol. 2019;1866:37-48. doi: 10.1007/978-1-4939-8796-2_4. PMID: 30725406; PMCID: PMC10263142. Borrego SL, Fahrmann J, Datta R, Stringari C, Grapov D, Zeller M, Chen Y, Wang P, Baldi P, Gratton E, Fiehn O, Kaiser P. Metabolic changes associated with methi…
MDA-MB-468 R8	met-hcys+	Relative light units	2	11	6	2.43959	Borrego SL, Lin DW, Kaiser P. Isolation and Characterization of Methionine-Independent Clones from Methionine-Dependent Cancer Cells. Methods Mol Biol. 2019;1866:37-48. doi: 10.1007/978-1-4939-8796-2_4. PMID: 30725406; PMCID: PMC10263142. Borrego SL, Fahrmann J, Datta R, Stringari C, Grapov D, Zeller M, Chen Y, Wang P, Baldi P, Gratton E, Fiehn O, Kaiser P. Metabolic changes associated with methi…
MDA-MB-468 R21	met-hcys+	Relative light units	2	10	6	2.58406	Borrego SL, Lin DW, Kaiser P. Isolation and Characterization of Methionine-Independent Clones from Methionine-Dependent Cancer Cells. Methods Mol Biol. 2019;1866:37-48. doi: 10.1007/978-1-4939-8796-2_4. PMID: 30725406; PMCID: PMC10263142. Borrego SL, Fahrmann J, Datta R, Stringari C, Grapov D, Zeller M, Chen Y, Wang P, Baldi P, Gratton E, Fiehn O, Kaiser P. Metabolic changes associated with methi…
MDA-MB-468 R28	met-hcys+	Relative light units	2	8	6	3	Borrego SL, Lin DW, Kaiser P. Isolation and Characterization of Methionine-Independent Clones from Methionine-Dependent Cancer Cells. Methods Mol Biol. 2019;1866:37-48. doi: 10.1007/978-1-4939-8796-2_4. PMID: 30725406; PMCID: PMC10263142. Borrego SL, Fahrmann J, Datta R, Stringari C, Grapov D, Zeller M, Chen Y, Wang P, Baldi P, Gratton E, Fiehn O, Kaiser P. Metabolic changes associated with methi…
W18VA22A	met-hcys+	Cell numbers	180000	300000	12	16.283	Hoffman RM, Jacobsen SJ, Erbe RW. Reversion to methionine independence by malignant rat and SV40-transformed human fibroblasts. Biochem Biophys Res Commun. 1978 May 15;82(1):228-34. doi: 10.1016/0006-291x(78)90600-9. PMID: 208554.
W18VA22A-R	met-hcys+	Cell numbers	180000	9000000	12	2.12621	Hoffman RM, Jacobsen SJ, Erbe RW. Reversion to methionine independence by malignant rat and SV40-transformed human fibroblasts. Biochem Biophys Res Commun. 1978 May 15;82(1):228-34. doi: 10.1016/0006-291x(78)90600-9. PMID: 208554.
SV80	met-hcys+	Cell numbers	180000	300000	10	13.5692	Hoffman RM, Jacobsen SJ, Erbe RW. Reversion to methionine independence by malignant rat and SV40-transformed human fibroblasts. Biochem Biophys Res Commun. 1978 May 15;82(1):228-34. doi: 10.1016/0006-291x(78)90600-9. PMID: 208554.
SV80-R	met-hcys+	Cell numbers	180000	3500000	10	2.33575	Hoffman RM, Jacobsen SJ, Erbe RW. Reversion to methionine independence by malignant rat and SV40-transformed human fibroblasts. Biochem Biophys Res Commun. 1978 May 15;82(1):228-34. doi: 10.1016/0006-291x(78)90600-9. PMID: 208554.
W-256	met-hcys+	Cell numbers	180000	100000	15	-17.6887	Hoffman RM, Jacobsen SJ, Erbe RW. Reversion to methionine independence by malignant rat and SV40-transformed human fibroblasts. Biochem Biophys Res Commun. 1978 May 15;82(1):228-34. doi: 10.1016/0006-291x(78)90600-9. PMID: 208554.
W-256-R	met-hcys+	Cell numbers	180000	3000000	15	3.69559	Hoffman RM, Jacobsen SJ, Erbe RW. Reversion to methionine independence by malignant rat and SV40-transformed human fibroblasts. Biochem Biophys Res Commun. 1978 May 15;82(1):228-34. doi: 10.1016/0006-291x(78)90600-9. PMID: 208554.
GaMg-P10	met-hcys+	Cell numbers	3000	15000	11	4.73744	Torunn Fiskerstrand, Benedicte Christensen, Ole Bjørn Tysnes, Per Magne Ueland, Helga Refsum; Development and Reversion of Methionine Dependence in a Human Glioma Cell Line: Relation to Homocysteine Remethylation and Cobalamin Status1. Cancer Res 15 September 1994; 54 (18): 4899–4906.
GaMg-P25	met-hcys+	Cell numbers	3000	80000	9	1.89995	Torunn Fiskerstrand, Benedicte Christensen, Ole Bjørn Tysnes, Per Magne Ueland, Helga Refsum; Development and Reversion of Methionine Dependence in a Human Glioma Cell Line: Relation to Homocysteine Remethylation and Cobalamin Status1. Cancer Res 15 September 1994; 54 (18): 4899–4906.
GaMg-P45	met-hcys+	Cell numbers	3000	45000	8	2.04766	Torunn Fiskerstrand, Benedicte Christensen, Ole Bjørn Tysnes, Per Magne Ueland, Helga Refsum; Development and Reversion of Methionine Dependence in a Human Glioma Cell Line: Relation to Homocysteine Remethylation and Cobalamin Status1. Cancer Res 15 September 1994; 54 (18): 4899–4906.
GaMg-P60	met-hcys+	Cell numbers	3000	1200	7	-5.2953	Torunn Fiskerstrand, Benedicte Christensen, Ole Bjørn Tysnes, Per Magne Ueland, Helga Refsum; Development and Reversion of Methionine Dependence in a Human Glioma Cell Line: Relation to Homocysteine Remethylation and Cobalamin Status1. Cancer Res 15 September 1994; 54 (18): 4899–4906.
GaMg-P60R	met-hcys+	Cell numbers	3000	35000	12	3.3857	Torunn Fiskerstrand, Benedicte Christensen, Ole Bjørn Tysnes, Per Magne Ueland, Helga Refsum; Development and Reversion of Methionine Dependence in a Human Glioma Cell Line: Relation to Homocysteine Remethylation and Cobalamin Status1. Cancer Res 15 September 1994; 54 (18): 4899–4906.
HCT116	met+hcys-	Relative cell numbers	2	30	4	1.02383	Yamamoto J, Inubushi S, Han Q, Tashiro Y, Sugisawa N, Hamada K, Aoki Y, Miyake K, Matsuyama R, Bouvet M, Clarke SG, Endo I, Hoffman RM. Linkage of methionine addiction, histone lysine hypermethylation, and malignancy. iScience. 2022 Mar 25;25(4):104162. doi: 10.1016/j.isci.2022.104162. PMID: 35434545; PMCID: PMC9010622.
HCT116-R	met+hcys-	Relative cell numbers	2	33	4	0.989023	Yamamoto J, Inubushi S, Han Q, Tashiro Y, Sugisawa N, Hamada K, Aoki Y, Miyake K, Matsuyama R, Bouvet M, Clarke SG, Endo I, Hoffman RM. Linkage of methionine addiction, histone lysine hypermethylation, and malignancy. iScience. 2022 Mar 25;25(4):104162. doi: 10.1016/j.isci.2022.104162. PMID: 35434545; PMCID: PMC9010622.
H460	met+hcys-	Relative cell numbers	2	30	4	1.02383	Yamamoto J, Inubushi S, Han Q, Tashiro Y, Sugisawa N, Hamada K, Aoki Y, Miyake K, Matsuyama R, Bouvet M, Clarke SG, Endo I, Hoffman RM. Linkage of methionine addiction, histone lysine hypermethylation, and malignancy. iScience. 2022 Mar 25;25(4):104162. doi: 10.1016/j.isci.2022.104162. PMID: 35434545; PMCID: PMC9010622.
H460-R	met+hcys-	Relative cell numbers	2	30	4	1.02383	Yamamoto J, Inubushi S, Han Q, Tashiro Y, Sugisawa N, Hamada K, Aoki Y, Miyake K, Matsuyama R, Bouvet M, Clarke SG, Endo I, Hoffman RM. Linkage of methionine addiction, histone lysine hypermethylation, and malignancy. iScience. 2022 Mar 25;25(4):104162. doi: 10.1016/j.isci.2022.104162. PMID: 35434545; PMCID: PMC9010622.
HCT116	rMETase	Relative cell numbers	2	5	4	3.02588	Yamamoto J, Inubushi S, Han Q, Tashiro Y, Sugisawa N, Hamada K, Aoki Y, Miyake K, Matsuyama R, Bouvet M, Clarke SG, Endo I, Hoffman RM. Linkage of methionine addiction, histone lysine hypermethylation, and malignancy. iScience. 2022 Mar 25;25(4):104162. doi: 10.1016/j.isci.2022.104162. PMID: 35434545; PMCID: PMC9010622.
HCT116-R	rMETase	Relative cell numbers	2	11.5	4	1.58506	Yamamoto J, Inubushi S, Han Q, Tashiro Y, Sugisawa N, Hamada K, Aoki Y, Miyake K, Matsuyama R, Bouvet M, Clarke SG, Endo I, Hoffman RM. Linkage of methionine addiction, histone lysine hypermethylation, and malignancy. iScience. 2022 Mar 25;25(4):104162. doi: 10.1016/j.isci.2022.104162. PMID: 35434545; PMCID: PMC9010622.
H460	rMETase	Relative cell numbers	2	4	4	4	Yamamoto J, Inubushi S, Han Q, Tashiro Y, Sugisawa N, Hamada K, Aoki Y, Miyake K, Matsuyama R, Bouvet M, Clarke SG, Endo I, Hoffman RM. Linkage of methionine addiction, histone lysine hypermethylation, and malignancy. iScience. 2022 Mar 25;25(4):104162. doi: 10.1016/j.isci.2022.104162. PMID: 35434545; PMCID: PMC9010622.
H460-R	rMETase	Relative cell numbers	2	13	4	1.48124	Yamamoto J, Inubushi S, Han Q, Tashiro Y, Sugisawa N, Hamada K, Aoki Y, Miyake K, Matsuyama R, Bouvet M, Clarke SG, Endo I, Hoffman RM. Linkage of methionine addiction, histone lysine hypermethylation, and malignancy. iScience. 2022 Mar 25;25(4):104162. doi: 10.1016/j.isci.2022.104162. PMID: 35434545; PMCID: PMC9010622.
HCT116	met-hcys+	Relative cell numbers	1	0.5	7	-7	Yamamoto J, Inubushi S, Han Q, Tashiro Y, Sugisawa N, Hamada K, Aoki Y, Miyake K, Matsuyama R, Bouvet M, Clarke SG, Endo I, Hoffman RM. Linkage of methionine addiction, histone lysine hypermethylation, and malignancy. iScience. 2022 Mar 25;25(4):104162. doi: 10.1016/j.isci.2022.104162. PMID: 35434545; PMCID: PMC9010622.
HCT116-R	met-hcys+	Relative cell numbers	1	3	7	4.41651	Yamamoto J, Inubushi S, Han Q, Tashiro Y, Sugisawa N, Hamada K, Aoki Y, Miyake K, Matsuyama R, Bouvet M, Clarke SG, Endo I, Hoffman RM. Linkage of methionine addiction, histone lysine hypermethylation, and malignancy. iScience. 2022 Mar 25;25(4):104162. doi: 10.1016/j.isci.2022.104162. PMID: 35434545; PMCID: PMC9010622.
