## Supplementary Table 4 for "Methionine dependence in cancer cells due to lack of B_12_-dependent methionine synthase activity"

### Sheet: Custom RPMI 1640
Class	Compound name	Metabolite ID	MW	Medium Conc. (M)
amino acid	arginine	arg-L	174.2	0.00114943
amino acid	asparagine	asn-L	132.12	0.000378447
amino acid	aspartate	asp-L	133.1	0.00015026
amino acid	cysteine	cys-L	121.16	0.00041616
amino acid	glutamate	glu-L	147.13	0.000135934
amino acid	glutamine	gln-L	146.14	0.00205479
amino acid	glycine	gly	75.07	0.000133214
amino acid	histidine	his-L	155.15	9.66763e-05
amino acid	isoleucine	ile-L	131.17	0.00038117
amino acid	leucine	leu-L	131.17	0.00038117
amino acid	lysine	lys-L	182.65	0.000218579
amino acid	Methionine or homocysteine (1.01E-04 M)
amino acid	phenylalanine	phe-L	165.19	9.08034e-05
amino acid	proline	pro-L	115.13	0.000173714
amino acid	serine	ser-L	105.09	0.000285461
amino acid	threonine	thr-L	119.12	0.000167898
amino acid	tryptophan	trp-L	204.23	2.44823e-05
amino acid	tyrosine	tyr-L	181.19	0.000110381
amino acid	valine	val-L	117.15	0.000170724
other	hydroxyproline	4hpro-LT	131.13	0.000152519
other	Glutathione, reduced	gthred	307.32	3.25393e-06
salt	Calcium Nitrate (tetrahydrate)	Ca(NO3)2 + 4H2O	236.146	0.000423467
salt	sodium chloride	NaCl	58.44	0.103448
salt	sodium bicarbonate	NaHCO3	84.01	0.0238079
salt	potassium chloride	KCl	74.55	0.00536565
salt	sodium phosphate monobasic	NaH2PO4	137.99	0.0056338
salt	magnesium sulfate	MgSO4	120.37	0.000406
sugar	glucose	glc-D	180.16	0.0111015
vitamin	R7256 vitamin mix (100x)

### Sheet: Custom MCDB 170
Class	Compound name	Metabolite ID	MW	Medium Conc. (M)
amino acid	arginine	arg-L	174.2	0.0003
amino acid	asparagine	asn-L	132.12	0.001
amino acid	aspartate	asp-L	133.1	0.0001
amino acid	cysteine	cys-L	121.16	7e-05
amino acid	glutamate	glu-L	147.13	0.0001
amino acid	glutamine	gln-L	146.14	0.002
amino acid	glycine	gly	75.07	0.0001
amino acid	histidine	his-L	155.15	0.0001
amino acid	isoleucine	ile-L	131.17	0.0001
amino acid	leucine	leu-L	131.17	0.0003
amino acid	lysine	lys-L	182.65	0.0002
amino acid	methionine or homocysteine (3E-05 M)
amino acid	phenylalanine	phe-L	165.19	3e-05
amino acid	proline	pro-L	115.13	5e-05
amino acid	serine	ser-L	105.09	0.0003
amino acid	threonine	thr-L	119.12	0.0003
amino acid	tryptophan	trp-L	204.23	3e-05
amino acid	tyrosine	tyr-L	181.19	5e-05
amino acid	valine	val-L	117.15	0.0003
amino acid	alanine	ala-L	89.09	0.0001
other	5-formyl-THF	5ftht	511.5	1e-08
other	adenine	ade	135.13	1e-06
other	lipoate	lipoate	206.33	1e-08
other	pyruvate	pyr	110.04	0.001
other	thymidine	thymd	242.23	3e-07
other	putrescine	ptrc	161.07	1e-09
salt	sodium chloride	NaCl	58.44	0.103448
salt	potassium chloride	KCl	74.55	0.00536565
salt	magnesium sulfate	MgSO4	120.37	0.000406
salt	calcium choride	CaCl2	110.98	0.002
salt	zinc sulfate	ZnSO4	287.56	5e-07
salt	cupric sulfate	CuSO4	249.69	1e-09
salt	ammonium metavanadate	NH4VO3	116.98	5e-09
salt	ferrous sulfate	FeSO4	278.01	5e-06
salt	monopotassium phosphate	KH2PO4	136.086	0.0005
salt	selenous acid	H2SeO3	172.94	3e-08
sugar	glucose	glc-D	180.16	0.008
vitamin	R7256 vitamin mix (100x)
